# Non-synonymous to synonymous substitutions suggest that orthologs tend to keep their functions, while paralogs are a source of functional novelty

**DOI:** 10.1101/354704

**Authors:** Juan M. Escorcia-Rodríguez, Mario Esposito, Julio A. Freyre-González, Gabriel Moreno-Hagelsieb

## Abstract

Orthologs diverge after lineage separation events and paralogs after gene duplications. Thus, orthologs are expected to remain more functionally coherent across lineages, while paralogs have been proposed as a source of new functions. Because protein functional divergence follows from non-synonymous substitutions, we performed an analysis based on the ratio of non-synonymous to synonymous substitutions (*dN/dS*), as proxy for functional divergence. We used five working definitions of orthology, including reciprocal best hits (RBH), among other definitions based on network analyses and clustering. The results showed that orthologs, by all definitions tested, had values of *dN/dS* noticeably lower than those of paralogs, suggesting that, as a group, orthologs tend to be more functionally stable than paralogs. The differences in *dN/dS* ratios remained suggesting the functional stability of orthologs after eliminating gene comparisons with potential problems, such as genes with high codon usage biases, low coverage of either of the aligned sequences, or sequences with very high similarities. Separation by percent identity of the encoded proteins showed that the differences between the *dN/dS* ratios of orthologs and paralogs were more evident at high sequence identity, less so as identity dropped. While the last results partially explained the differences between *dN/dS* ratios of the two groups as being related to differences in protein identity, they also suggested that paralogs undergo functional divergence relatively early after duplication. Our analyses indicate that choosing orthologs as probably functionally coherent remains the right approach in comparative genomics.
