## SUpplementary tables for "Non-synonymous to synonymous substitutions suggest that orthologs tend to keep their functions, while paralogs are a source of functional novelty"

Wilcoxon rank sum test with continuity correction	Two-sided	Non-paired
RBH Goldman & Yang (default)
GCF_000005845	statistic.W	p.value	null.value.location.shift
GCF_004194535	2184920.5	0	0
GCF_002370525	1991577	0	0
GCF_003574215	1137502.5	2.5735425238228e-203	0
GCF_009662475	1127373.5	1.87177851534744e-197	0
GCF_002795805	878620	7.7220126789875e-154	0
GCF_002847445	4221972	6.08626425372848e-186	0
GCF_013085545	3554655	6.18795611724504e-130	0
GCF_000317895	1628622.5	3.27664235933699e-120	0
GCF_013283835	1482846	8.8728266809294e-208	0
GCF_000009045	statistic.W	p.value	null.value.location.shift
GCF_002197645	2160590.5	0	0
GCF_003991135	1682767.5	2.51843335164417e-244	0
GCF_000299355	2322982	9.97988657010217e-268	0
GCF_003966895	2720443.5	1.70380670043839e-271	0
GCF_000020005	1482801.5	1.63240193834571e-252	0
GCF_000218855	3413167.5	1.19448654202958e-297	0
GCF_003367905	946809	1.315449182786e-194	0
GCF_012317185	3252257.5	1.20938635690011e-229	0
GCF_001544015	2864886.5	1.13599779018028e-250	0
GCF_000025625	statistic.W	p.value	null.value.location.shift
GCF_000011085	4063806.5	0	0
GCF_000025685	3987880	0	0
GCF_000195895	1662809	1.66153062020566e-149	0
GCF_000734035	1078492.5	2.57894239951183e-96	0
GCF_000013445	1316730.5	6.251887423177e-111	0
GCF_000007185	251113	1.45634299833045e-43	0
GCF_001433455	1011686.5	2.14730262365189e-74	0
GCF_000006175	241865	7.20748568268323e-90	0
GCF_000024185	381801	2.09584106073411e-107	0
RBH 80v80 (alignment covers at least 80% of both proteins)
GCF_000005845	statistic.W	p.value	null.value.location.shift
GCF_004194535	639629.5	1.7254151093803e-214	0
GCF_002370525	761834	2.63124428891296e-239	0
GCF_003574215	295928	8.91026323253202e-120	0
GCF_009662475	338647	1.08830099725718e-120	0
GCF_002795805	213088	2.10473332692016e-73	0
GCF_002847445	1094353	5.02556738746338e-153	0
GCF_013085545	707129	1.90287622470458e-89	0
GCF_000317895	366868.5	2.43173944765971e-69	0
GCF_013283835	377255	6.51716813997728e-150	0
GCF_000009045	statistic.W	p.value	null.value.location.shift
GCF_002197645	736354	1.37613107632535e-249	0
GCF_003991135	437833	2.16829321558633e-137	0
GCF_000299355	641623	1.71260862396051e-188	0
GCF_003966895	615242.5	3.90269304705011e-184	0
GCF_000020005	414333.5	1.42732079545658e-142	0
GCF_000218855	1148763	1.06359068947251e-183	0
GCF_003367905	328995.5	1.5612792429089e-143	0
GCF_012317185	1007524	3.76598862920157e-139	0
GCF_001544015	730954	9.75224168269437e-182	0
GCF_000025625	statistic.W	p.value	null.value.location.shift
GCF_000011085	1444273.5	0	0
GCF_000025685	1401204.5	0	0
GCF_000195895	261294.5	4.33060287789938e-100	0
GCF_000734035	255859	8.99811515659177e-56	0
GCF_000013445	200256	1.4537797736911e-53	0
GCF_000007185	50705	1.84336852320878e-19	0
GCF_001433455	211222	1.6706173906018e-36	0
GCF_000006175	42274.5	1.61244226845574e-39	0
GCF_000024185	74879	7.16529099389601e-51	0
RBH Max 70 (aligments with less than 70% identity)
GCF_000005845	statistic.W	p.value	null.value.location.shift
GCF_004194535	2171994.5	5.79493111660876e-296	0
GCF_002370525	1977554	5.69783345201857e-289	0
GCF_003574215	1132939.5	3.9372635536803e-188	0
GCF_009662475	1124869.5	2.14200087136161e-186	0
GCF_002795805	873606	2.17214688613556e-148	0
GCF_002847445	4212562	4.04062072394878e-181	0
GCF_013085545	3553019	1.22168382598598e-126	0
GCF_000317895	1627249.5	4.9196214433509e-116	0
GCF_013283835	1482083	2.9408415695253e-205	0
GCF_000009045	statistic.W	p.value	null.value.location.shift
GCF_002197645	2148907.5	0	0
GCF_003991135	1678388.5	2.15533473028277e-229	0
GCF_000299355	2308904	1.86473533756588e-250	0
GCF_003966895	2706924.5	9.16526065109694e-251	0
GCF_000020005	1478469.5	1.87977371988354e-242	0
GCF_000218855	3405468	3.3442451272972e-282	0
GCF_003367905	944666	7.66662834357562e-186	0
GCF_012317185	3239006.5	9.94256891840333e-221	0
GCF_001544015	2861497.5	1.02775393139452e-241	0
GCF_000025625	statistic.W	p.value	null.value.location.shift
GCF_000011085	3816164	0	0
GCF_000025685	3708435.5	5.13041821663573e-295	0
GCF_000195895	1662768	2.17377737746013e-147	0
GCF_000734035	1078492.5	2.57894239951183e-96	0
GCF_000013445	1315672.5	6.07642518850815e-110	0
GCF_000007185	251109	2.65847750105084e-43	0
GCF_001433455	1011670.5	4.64666282775013e-74	0
GCF_000006175	241865	7.20748568268323e-90	0
GCF_000024185	381798	5.01242200453727e-107	0
RBH CAI (proteins with extreme values of CAI excluded)
GCF_000005845	statistic.W	p.value	null.value.location.shift
GCF_004194535	770106	2.89450418845736e-169	0
GCF_002370525	625412.5	1.40908216866794e-142	0
GCF_003574215	325260	1.54157496028576e-111	0
GCF_009662475	374931.5	1.35182574794498e-95	0
GCF_002795805	284572	6.31133927910412e-69	0
GCF_002847445	1506786	1.87859843451137e-90	0
GCF_013085545	1194883.5	5.39400316668915e-50	0
GCF_000317895	523370.5	2.06467144850624e-57	0
GCF_013283835	461803.5	7.02228774814785e-82	0
GCF_000009045	statistic.W	p.value	null.value.location.shift
GCF_002197645	659303	7.62121324676738e-209	0
GCF_003991135	486382.5	2.12983759665958e-125	0
GCF_000299355	601091.5	5.49710822944745e-138	0
GCF_003966895	874174	3.05088416454294e-131	0
GCF_000020005	362128.5	4.67952968616875e-132	0
GCF_000218855	935804	2.98967219450626e-159	0
GCF_003367905	247188	5.38453391492357e-106	0
GCF_012317185	899928	1.34003572804797e-123	0
GCF_001544015	715776	5.50285609888801e-130	0
GCF_000025625	statistic.W	p.value	null.value.location.shift
GCF_000011085	1314734	5.1219372903119e-303	0
GCF_000025685	1429962	8.56967561905288e-272	0
GCF_000195895	618031.5	3.70733876104095e-66	0
GCF_000734035	380039	3.32596651154507e-37	0
GCF_000013445	487787	9.47774112331721e-40	0
GCF_000007185	55264	2.03419402357788e-17	0
GCF_001433455	361025	1.56849999638683e-30	0
GCF_000006175	83018	7.04082895662255e-31	0
GCF_000024185	98600.5	4.83857975846608e-37	0
RBH Muse & Gaut (model for estimating background codon frequencies)
GCF_000005845	statistic.W	p.value	null.value.location.shift
GCF_004194535	2335368.5	1.94760833840934e-299	0
GCF_002370525	2105835.5	1.5607524571476e-305	0
GCF_003574215	1141051	1.0631800519862e-203	0
GCF_009662475	1197914.5	7.29220762521665e-180	0
GCF_002795805	922057.5	8.95300117040281e-141	0
GCF_002847445	4153548.5	3.38982925079162e-195	0
GCF_013085545	3352798	2.42022884184767e-154	0
GCF_000317895	1725971.5	7.83676440137895e-105	0
GCF_013283835	1541290	1.98127231072227e-196	0
GCF_000009045	statistic.W	p.value	null.value.location.shift
GCF_002197645	2394165	0	0
GCF_003991135	1788767	4.99035014553482e-229	0
GCF_000299355	2432657.5	1.04661622773099e-251	0
GCF_003966895	2985805	4.04512722818917e-238	0
GCF_000020005	1593259.5	1.3253113395472e-232	0
GCF_000218855	3605841	2.82760178632291e-272	0
GCF_003367905	940561.5	5.35922698546369e-198	0
GCF_012317185	3456940.5	1.66620258183172e-210	0
GCF_001544015	2649518	1.46150282216588e-278	0
GCF_000025625	statistic.W	p.value	null.value.location.shift
GCF_000011085	4440700.5	0	0
GCF_000025685	4818138.5	0	0
GCF_000195895	1650464.5	7.0346941306024e-151	0
GCF_000734035	1103613	7.90159444151201e-90	0
GCF_000013445	1343947	2.13789312636707e-106	0
GCF_000007185	265120	2.3342125189238e-39	0
GCF_001433455	998949	1.17044932847684e-76	0
GCF_000006175	250150	6.88480775060395e-85	0
GCF_000024185	380502	9.24958335680125e-108	0
InParanoid
GCF_000005845	statistic.W	p.value	null.value.location.shift
GCF_004194535	2926395.5	0	0
GCF_002370525	2652975.5	0	0
GCF_003574215	1412968	4.08648711693654e-262	0
GCF_009662475	1565302.5	6.84983397762424e-269	0
GCF_002795805	1282600	5.35764552163918e-210	0
GCF_002847445	5451161.5	2.28809903479213e-222	0
GCF_013085545	5172920	2.06903998385791e-204	0
GCF_000317895	2159244.5	5.22690636903217e-173	0
GCF_013283835	3009398	5.35452026399974e-262	0
GCF_000009045	statistic.W	p.value	null.value.location.shift
GCF_002197645	2731387	0	0
GCF_003991135	2110671.5	3.01356389632301e-269	0
GCF_000299355	2615029.5	0	0
GCF_003966895	3561100.5	0	0
GCF_000020005	1824510.5	6.02074543655471e-271	0
GCF_000218855	4064850.5	0	0
GCF_003367905	1232884.5	6.62952024662304e-213	0
GCF_012317185	4549810	5.98362227535752e-258	0
GCF_001544015	3349441	8.51609190523328e-298	0
GCF_000025625	statistic.W	p.value	null.value.location.shift
GCF_000011085	4590376.5	0	0
GCF_000025685	4508793.5	0	0
GCF_000195895	2768567.5	1.14013942017198e-162	0
GCF_000734035	1425070	1.67244868873576e-114	0
GCF_000013445	2282682	4.21687671194504e-129	0
GCF_000007185	305331.5	1.29087592436299e-51	0
GCF_001433455	1457942.5	2.05441833137591e-87	0
GCF_000006175	344594.5	1.49686901022202e-94	0
GCF_000024185	521411.5	1.90027960495956e-115	0
OMA
GCF_000005845	statistic.W	p.value	null.value.location.shift
GCF_004194535	375876	4.59293457478089e-115	0
GCF_002370525	565939.5	3.7450457197351e-119	0
GCF_003574215	169823.5	1.12534983743812e-64	0
GCF_009662475	210588	2.5954374639836e-71	0
GCF_002795805	96588	5.08233285257507e-48	0
GCF_002847445	1613425.5	7.93342693100128e-88	0
GCF_013085545	396358	7.90666698847419e-37	0
GCF_000317895	196228.5	1.73901671248697e-38	0
GCF_013283835	214895.5	1.28267693013298e-32	0
GCF_000009045	statistic.W	p.value	null.value.location.shift
GCF_002197645	484282.5	2.56120229639544e-169	0
GCF_003991135	220739.5	1.66269815113212e-121	0
GCF_000299355	435031.5	9.77053281079089e-151	0
GCF_003966895	450660	3.55389104482583e-140	0
GCF_000020005	218039	1.35466505173592e-99	0
GCF_000218855	764077	3.52495091170747e-186	0
GCF_003367905	230982.5	1.28696477521186e-105	0
GCF_012317185	1422565	5.10754425452643e-118	0
GCF_001544015	565219.5	4.27334997353051e-34	0
GCF_000025625	statistic.W	p.value	null.value.location.shift
GCF_000011085	794053	5.36131845575154e-111	0
GCF_000025685	750818.5	1.51948422125574e-48	0
GCF_000195895	211243.5	4.14324962823771e-49	0
GCF_000734035	101588	2.1108988478842e-23	0
GCF_000013445	175854.5	3.39391803920712e-69	0
GCF_000007185	33683	1.90647183081613e-18	0
GCF_001433455	140404	8.70772391827324e-35	0
GCF_000006175	22812.5	2.55690003584766e-38	0
GCF_000024185	42783	1.95776540323023e-21	0
OrthoFinder
GCF_000005845	statistic.W	p.value	null.value.location.shift
GCF_004194535	313286.5	3.57574373254503e-58	0
GCF_002370525	417211.5	8.16072457170804e-76	0
GCF_003574215	58175.5	3.99232272064231e-27	0
GCF_009662475	94227	5.56952831694046e-30	0
GCF_002795805	103726	7.36568849773875e-18	0
GCF_002847445	562399.5	3.28003852780792e-26	0
GCF_013085545	425760	7.03790628934732e-18	0
GCF_000317895	168674.5	1.38617742782939e-17	0
GCF_013283835	187772	7.04377810308682e-14	0
GCF_000009045	statistic.W	p.value	null.value.location.shift
GCF_002197645	245699.5	2.80239063223946e-73	0
GCF_003991135	152059	1.18705040310179e-34	0
GCF_000299355	204977.5	2.01183064974062e-29	0
GCF_003966895	266742.5	1.79688932133414e-23	0
GCF_000020005	119206	5.00474577954647e-22	0
GCF_000218855	468882	1.19503389544795e-56	0
GCF_003367905	108010.5	1.63416011845931e-27	0
GCF_012317185	236227	1.04830701983742e-47	0
GCF_001544015	371929	2.29479281199641e-31	0
GCF_000025625	statistic.W	p.value	null.value.location.shift
GCF_000011085	1114269.5	1.60113406828102e-108	0
GCF_000025685	1056868.5	1.41311005073206e-95	0
GCF_000195895	119673.5	0.00161069350657203	0
GCF_000734035	75825	1.26242697493388e-08	0
GCF_000013445	79493	4.30344763045836e-09	0
GCF_000007185	1520	0.0118905160130993	0
GCF_001433455	123773	0.356541373755878	0
GCF_000006175	3060	0.096627883118892	0
GCF_000024185	9137	0.0266085795870512	0
ProteinOrtho
GCF_000005845	statistic.W	p.value	null.value.location.shift
GCF_004194535	179352.5	2.07591937843612e-19	0
GCF_002370525	206460.5	3.17222774033519e-30	0
GCF_003574215	75250	8.73758475597329e-20	0
GCF_009662475	133812.5	2.01927393247866e-21	0
GCF_002795805	95537.5	1.08032904024915e-08	0
GCF_002847445	286855.5	1.36470606544986e-23	0
GCF_013085545	302707.5	2.27234858382236e-05	0
GCF_000317895	157497	3.31896058946833e-05	0
GCF_013283835	115350.5	1.03221911494654e-28	0
GCF_000009045	statistic.W	p.value	null.value.location.shift
GCF_002197645	196454	2.73262724099208e-35	0
GCF_003991135	182622	3.77846615169564e-20	0
GCF_000299355	180522.5	2.98625466793673e-26	0
GCF_003966895	242229.5	7.99831423089825e-36	0
GCF_000020005	184782.5	2.06306207605943e-22	0
GCF_000218855	344140	1.75874150291132e-25	0
GCF_003367905	140398	2.88388820316806e-26	0
GCF_012317185	275361.5	2.82046152371765e-24	0
GCF_001544015	291697.5	1.50733388951041e-19	0
GCF_000025625	statistic.W	p.value	null.value.location.shift
GCF_000011085	379169	6.30601157359603e-58	0
GCF_000025685	397916	1.33917478538754e-69	0
GCF_000195895	195531	3.54687751811885e-24	0
GCF_000734035	118517.5	8.81630394041673e-09	0
GCF_000013445	121591.5	2.12724469651791e-11	0
GCF_000007185	31131	0.149827585172617	0
GCF_001433455	128799	0.00246656121018967	0
GCF_000006175	33243	1.48599484197467e-09	0
GCF_000024185	42865	4.8739103272806e-13	0
